# Transfer learning of an *in vivo-*derived senescence signature identifies conserved and tissue-specific senescence across species and diverse pathologies

**DOI:** 10.1101/2022.03.22.485297

**Authors:** Christopher Cherry, James I Andorko, Kavita Krishnan, Joscelyn C Mejias, Helen Hieu Nguyen, Katlin B Stivers, Elise F Gray-Gaillard, Anna Ruta, Naomi Hamada, Masakazu Hamada, Ines Sturmlechner, Shawn Trewartha, John H Michel, Locke Davenport Huyer, Matthew T Wolf, Ada Tam, Alexis N Peña, Claude Jordan Le Saux, Elana J Fertig, Darren J Baker, Franck Housseau, Jan M van Deursen, Drew M Pardoll, Jennifer H Elisseeff

## Abstract

Senescent cells (SnCs) contribute to normal tissue development and repair but accumulate with aging where they are implicated in a number of pathologies and diseases. Despite their pathological role and therapeutic interest, SnC phenotype and function *in vivo* remains unclear due to the challenges in identifying and isolating these rare cells. Here, we developed an *in vivo*-derived senescence gene expression signature using a model of the foreign body response (FBR) fibrosis in a *p16^Ink4a^-*reporter mouse, a cell cycle inhibitor commonly used to identify SnCs. We identified stromal cells (CD45^-^CD31^-^ CD29^+^) as the primary *p16^Ink4a^* expressing cell type in the FBR and collected the cells to produce a SnC transcriptomic signature with bulk RNA sequencing. To computationally identify SnCs in bulk and single-cell data sets across species and tissues, we used this signature with transfer learning to generate a SnC signature score (SenSig). We found senescent pericyte and cartilage-like fibroblasts in newly collected single cell RNAseq (scRNASeq) data sets of murine and human FBR suggesting populations associated with angiogenesis and secretion of fibrotic extracellular matrix, respectively. Application of the senescence signature to human scRNAseq data sets from idiopathic pulmonary fibrosis (IPF) and the basal cell carcinoma microenvironment identified both conserved and tissue-specific SnC phenotypes, including epithelial-derived basaloid and endothelial cells. In a wound healing model, ligand-receptor signaling prediction identified putative interactions between SnC SASP and myeloid cells that were validated by immunofluorescent staining and *in vitro* coculture of SnCs and macrophages. Collectively, we have found that our SenSig transfer learning strategy from an *in vivo* signature outperforms *in vitro*-derived signatures and identifies conserved and tissue-specific SnCs and their SASP, independent of *p16^Ink4a^* expression, and may be broadly applied to elucidate SnC identity and function *in vivo*.
