## Supplementary Tables for "Transfer learning of an *in vivo-*derived senescence signature identifies conserved and tissue-specific senescence across species and diverse pathologies": Supplementary Table 3.xlsx

### Sheet: Endothelial Migration
Supplementary Table 3. Differential expression characteristics for genes included in target gene sets as indicated by excel sheet tab.
	logFC	logCPM	F	PValue	FDR	Rank
CARD10	-1.3298	6.90589	308.236	2.45907e-11	2.2514e-07	24.4287
TEK	-1.77462	8.22804	240.113	1.43335e-10	6.56153e-07	22.6658
ANXA3	-1.7871	8.07623	165.43	1.89789e-09	2.94168e-06	20.0825
PTGS2	-1.60709	7.53292	161.767	2.21201e-09	2.94168e-06	19.9294
GLUL	-0.944582	8.71662	141.878	5.39558e-09	4.29558e-06	19.0377
HDAC7	-0.847715	7.96965	133.111	8.29297e-09	5.31119e-06	18.6079
FGF2	-1.25685	4.96641	124.523	1.29639e-08	6.78233e-06	18.1611
PLPP3	-1.11863	9.53547	121.059	1.56462e-08	7.3708e-06	17.973
PXN	-0.68025	7.5327	88.8271	1.18621e-07	2.5858e-05	15.9473
CXCL13	-2.3395	3.75778	87.2738	1.32829e-07	2.7639e-05	15.8342
SPARC	0.805266	13.0995	78.6182	2.58052e-07	3.946e-05	15.1701
DPP4	-1.62435	6.96906	78.0726	2.69639e-07	4.01412e-05	15.1262
VEGFA	-1.00003	6.28723	74.969	3.4794e-07	4.68465e-05	14.8712
SASH1	-0.675723	7.87429	61.6315	1.16456e-06	0.000112827	13.6632
BMP4	-0.809308	4.89092	51.3377	3.46079e-06	0.000248058	12.574
VASH1	-1.33061	4.71864	48.2687	4.95254e-06	0.000325039	12.2156
MYH9	0.710445	9.60835	48.0641	5.07548e-06	0.000329565	12.1911
PLEKHG5	0.6197	6.34285	46.6342	6.03833e-06	0.000375777	12.0174
ANXA1	-0.639932	9.71532	44.792	7.59964e-06	0.000441768	11.7874
EDN1	-1.13171	5.82121	43.2846	9.22363e-06	0.000501169	11.5937
NRP2	0.697632	7.82129	42.1919	1.06483e-05	0.000558684	11.4501
CCN3	0.662521	7.30255	42.0298	1.08802e-05	0.000567599	11.4286
EFNB2	0.609834	7.1345	40.8486	1.27546e-05	0.000643387	11.2696
PLK2	0.496351	8.42104	40.1456	1.40432e-05	0.000689399	11.1734
FGF18	-1.05502	3.63876	37.0576	2.17683e-05	0.000942316	10.7351
VEGFC	0.640943	5.09829	35.9816	2.55216e-05	0.00105921	10.576
TGFB1	0.571069	6.31936	35.6786	2.67076e-05	0.00110145	10.5306
SOX18	1.52967	6.35434	35.427	2.77402e-05	0.00113026	10.4926
ETS1	0.482586	7.93979	35.389	2.79001e-05	0.00113026	10.4869
ADAMTS9	0.647659	6.72912	34.2738	3.30914e-05	0.00129751	10.3162
PLXND1	0.431324	8.7727	33.895	3.50982e-05	0.00135052	10.2574
PECAM1	1.01154	10.3136	33.7801	3.57344e-05	0.0013689	10.2394
EPHA2	0.642631	5.93083	33.7445	3.59341e-05	0.0013727	10.2338
PTP4A3	0.490779	7.07748	32.8247	4.15584e-05	0.00151589	10.0884
SLIT2	1.22829	5.63156	30.5686	6.01292e-05	0.00199823	9.71901
LGMN	0.58561	8.00104	29.7477	6.91055e-05	0.00219305	9.57988
KLF4	-0.547938	10.6175	28.8379	8.08831e-05	0.00247783	9.42251
NOTCH1	0.572572	7.46903	28.0004	9.37752e-05	0.00276871	9.27461
NR2F2	0.480078	6.23148	27.1544	0.000109225	0.00304418	9.1221
ANGPT2	0.696529	6.35117	26.8253	0.000116001	0.00317978	9.06191
HIF1A	0.599517	8.15143	23.5069	0.000219182	0.00516531	8.42561
FLT4	1.34507	7.40076	21.6972	0.000317926	0.00679992	8.05369
ALOX12	-2.3604	3.66602	21.5424	0.000328495	0.00696189	8.02099
FOXC2	1.40807	2.37773	21.3662	0.000341021	0.00716105	7.98357
PRKX	-0.535271	5.71974	19.2223	0.000546373	0.0102928	7.51221
CALR	0.302858	9.58936	18.4521	0.000652234	0.0116178	7.33511
EFNA1	0.599459	6.3605	18.3694	0.000664936	0.0117526	7.31582
HDAC9	0.998703	2.9532	17.4736	0.000822117	0.0137729	7.10363
ACVRL1	-0.300009	7.63154	17.2815	0.000861082	0.0142048	7.05732
DAB2IP	0.318804	7.31674	16.322	0.00109023	0.0170917	6.82137
RGCC	0.519761	6.986	16.1685	0.00113301	0.017552	6.78288
APOE	-0.687559	8.93106	15.23	0.0014401	0.020587	6.54305
PPARG	-0.995327	4.77572	15.0211	0.00152076	0.0213712	6.48855
ZC3H12A	-0.354737	6.15855	14.8734	0.00158092	0.0220139	6.44975
PTK2B	0.595444	4.87306	14.5724	0.00171205	0.0231361	6.37006
NFE2L2	-0.298883	7.40976	14.2614	0.00186074	0.0244399	6.28678
ATOH8	-0.64652	4.11056	14.011	0.00199127	0.0258048	6.21898
PTEN	0.267661	6.81127	12.9664	0.00266097	0.0321271	5.92906
FOXP1	0.352579	6.59615	12.9117	0.00270258	0.0324505	5.91355
CD40	-1.91572	2.29309	12.8228	0.00277182	0.0329791	5.88825
ADGRA2	0.365671	7.10811	12.6578	0.00290572	0.0339506	5.84107
BCAR1	0.330925	6.23062	12.1734	0.00334349	0.0376292	5.70074
ROCK2	-0.316888	7.37957	11.5976	0.00396532	0.0425111	5.53017
PTPRM	0.446603	7.41291	10.8217	0.00502377	0.0507113	5.29357
MMRN2	1.20055	8.23254	10.5141	0.00553039	0.0539228	5.1975
AKT1	0.22372	7.84616	10.2001	0.00610877	0.0574877	5.09803
MET	-0.570093	4.96497	9.50272	0.00765938	0.0677868	4.87182
THBS1	0.388916	9.82598	9.33774	0.00808938	0.0701308	4.8172
NUS1	0.228578	7.29452	9.11467	0.00871552	0.073949	4.74265
AMOT	0.41988	4.3151	8.90452	0.00935676	0.077631	4.67166
ABL1	-0.240374	7.06925	8.75726	0.00983841	0.0806406	4.62146
PRKD1	0.590671	4.22479	8.6964	0.0100457	0.081573	4.60061
HDAC5	0.234518	6.44346	8.52969	0.0106398	0.0845231	4.54315
GRN	0.229442	8.65944	8.50741	0.0107222	0.0850998	4.53544
ROBO1	0.707357	4.9626	8.49684	0.0107616	0.0853052	4.53177
WNT5A	-0.800138	4.44023	8.39465	0.0111507	0.0875937	4.49625
TBXA2R	1.05651	1.76255	8.33348	0.0113914	0.0887229	4.4749
BMPER	-0.363585	6.53818	8.11927	0.0122826	0.0933607	4.39958
SIRT1	-0.405052	6.01741	8.01908	0.0127267	0.0956643	4.36405
ITGB1	0.23356	9.89777	8.01175	0.0127599	0.0957568	4.36145
PDGFB	-0.315227	7.25328	7.97086	0.012947	0.0968435	4.34689
AKT3	0.313891	6.08009	7.33413	0.01631	0.113129	4.11598
SEMA4A	0.751326	3.44005	7.08775	0.0178741	0.120284	4.0244
STC1	-0.357856	5.61541	6.65635	0.0210491	0.134594	3.8609
RHOB	-0.203559	9.54255	6.56884	0.0217701	0.137744	3.82722
CYP1B1	0.506378	7.22547	6.50505	0.0223137	0.140119	3.80255
EMC10	0.223678	6.86855	6.47304	0.0225924	0.141047	3.79014
PAXIP1	-0.276218	4.86584	6.22354	0.0249081	0.150178	3.69256
MEOX2	0.248691	7.10432	6.02957	0.0268994	0.157567	3.61565
ID1	0.28431	6.46228	5.71811	0.0304966	0.168963	3.49014
AMOTL1	0.22991	7.54578	5.48126	0.0336087	0.179524	3.39297
MIA3	-0.16556	6.97201	5.10162	0.0394026	0.196205	3.23392
FAP	-0.307911	7.65844	4.85493	0.0437932	0.209756	3.12828
LOXL2	0.383675	8.61726	4.84706	0.0439424	0.210205	3.12488
MIR27A	-1.26169	-0.0540659	4.44546	0.0524117	0.234076	2.94862
JUP	-0.211538	7.66167	4.3093	0.0557081	0.242528	2.88763
RHOJ	-0.169081	7.54521	4.2818	0.0564032	0.243867	2.87523
SCARB1	0.285326	8.83153	4.28132	0.0564153	0.243867	2.87502
PLCG1	0.141093	7.48667	4.19538	0.0586547	0.249653	2.83609
MAP2K3	0.169458	6.05631	4.17929	0.0590856	0.250676	2.82877
NR4A1	-0.174604	10.498	3.83557	0.0692451	0.276422	2.6701
RHOA	-0.125903	8.40495	3.69194	0.0740945	0.288485	2.60241
SRPX2	0.217511	5.92357	3.66835	0.0749291	0.290368	2.59121
CDH13	0.209091	7.88014	3.64028	0.0759366	0.292297	2.57786
TGFBR1	0.161632	6.09795	3.55518	0.079091	0.299037	2.53716
HMOX1	0.247255	5.74224	3.44603	0.0833681	0.307897	2.48449
ZNF580	-0.430289	2.76083	3.27309	0.0907241	0.322761	2.39993
EGR3	0.257912	7.47979	3.27054	0.0908384	0.32299	2.39867
GPX1	0.186484	7.90943	3.26086	0.0912731	0.324034	2.3939
NRP1	0.171113	8.19834	3.15877	0.0960146	0.334117	2.34326
SP1	-0.18939	6.73281	3.12242	0.0977739	0.337827	2.3251
STARD13	0.200869	5.96111	2.99491	0.104259	0.352111	2.26087
PROX1	0.405632	4.7468	2.98145	0.104974	0.353722	2.25404
PRKCA	-0.30613	4.95903	2.74997	0.118237	0.380516	2.13506
SCG2	1.4882	0.0592989	2.70238	0.124446	0.391172	2.08388
SRF	-0.198883	6.40844	2.62632	0.126154	0.393666	2.07025
KRIT1	-0.1751	5.53442	2.41421	0.141301	0.420415	1.95686
ITGB3	-0.262571	6.1132	2.39253	0.142972	0.422389	1.9451
SPRED1	0.128917	6.59998	2.25846	0.153866	0.438579	1.87168
ATP5F1A	0.105242	8.64232	2.241	0.155359	0.440163	1.86202
MAP2K5	-0.16142	4.73885	2.18125	0.160606	0.447551	1.8288
NOS3	0.734971	7.09142	2.11962	0.166251	0.455897	1.79425
HSPB1	-0.192263	6.71951	2.07788	0.170216	0.461386	1.77069
PRKD2	0.139953	6.34561	2.03863	0.174053	0.466511	1.74839
EPHB4	0.126416	7.48965	2.02203	0.175708	0.46887	1.73893
PDCD10	-0.164644	4.84231	2.0194	0.175972	0.46907	1.73743
FGFR1	-0.119585	8.44705	1.99788	0.178152	0.471596	1.72512
BMPR2	0.167381	7.35889	1.98778	0.179186	0.472827	1.71933
PDPK1	-0.178582	5.77184	1.75118	0.205755	0.508378	1.58107
AGT	0.777535	1.75032	1.52161	0.236556	0.547368	1.44157
BCAS3	0.185809	4.51048	1.47119	0.244113	0.556643	1.41012
MIR23A	0.579302	0.791652	1.38417	0.257919	0.571496	1.35511
GPI	0.0872164	7.40403	1.35125	0.263412	0.57682	1.33403
ITGB1BP1	-0.11065	5.07656	1.34242	0.264912	0.577409	1.32836
PIK3C2A	-0.147503	5.77338	1.31329	0.269943	0.582676	1.30954
TNFSF12	-0.13674	5.1965	1.25255	0.280855	0.59378	1.26992
SH3BP1	-0.294942	2.49631	1.25122	0.2811	0.593956	1.26904
MAP3K3	-0.101047	6.71056	1.08789	0.313632	0.627642	1.15953
CIB1	0.144056	4.88277	1.08228	0.314841	0.628481	1.15569
ADTRP	1.32996	-2.11452	1.06681	0.324159	0.638507	1.12652
KDR	-0.159743	9.29144	1.02861	0.326737	0.64084	1.1186
SVBP	0.11015	4.68445	0.90528	0.35661	0.665818	1.03111
DCN	-0.150248	12.2969	0.873146	0.365042	0.67381	1.00774
GIPC1	0.115057	5.09324	0.783553	0.390174	0.69553	0.941162
HMGB1	0.0738983	6.61123	0.776182	0.392357	0.697586	0.935584
FGF1	0.135547	5.04807	0.703718	0.414846	0.715155	0.879848
AGTR2	-0.493786	2.3231	0.699396	0.41625	0.716172	0.876469
ITGB2	-1.57166	-1.31331	0.690868	0.419042	0.718588	0.869783
AAMP	0.0697147	6.80855	0.598547	0.451282	0.740488	0.795663
PRCP	-0.0672831	6.91791	0.566839	0.463294	0.749416	0.769392
NF1	0.0816172	5.67224	0.485882	0.496545	0.77284	0.700081
SERPINF1	0.102705	9.72341	0.46359	0.506436	0.779631	0.680357
CLEC14A	-0.0705673	7.06888	0.453094	0.511217	0.78202	0.670962
MEF2C	0.0663438	6.45916	0.440534	0.517044	0.785329	0.659627
GATA2	-0.38662	5.69677	0.416241	0.528668	0.793227	0.637395
ANGPT4	0.472855	1.61957	0.414507	0.529516	0.793535	0.635792
APOA1	-0.580733	-1.05318	0.403776	0.534822	0.7968	0.625822
SEMA5A	0.095148	4.3437	0.366794	0.553908	0.809461	0.590757
ATP5F1B	0.0413093	9.01195	0.32019	0.57995	0.824684	0.544814
EMP2	0.071873	6.03277	0.301203	0.591292	0.831827	0.525446
FGF16	-0.210929	2.3117	0.297526	0.593542	0.832763	0.521647
ADGRB1	0.49714	-0.261615	0.289143	0.598742	0.835858	0.512925
DLL4	-0.163668	7.38574	0.178367	0.678835	0.879127	0.387377
P2RX4	-0.040423	6.21244	0.177283	0.679754	0.879127	0.386025
MIR132	0.524279	-1.65981	0.163806	0.69145	0.883973	0.368964
PIK3CA	0.0325659	6.4789	0.137385	0.716132	0.89748	0.333891
STAT5A	0.0468089	4.68375	0.131608	0.721886	0.900562	0.325889
ANGPT1	0.0587254	4.7622	0.12109	0.732742	0.906198	0.310961
ADAM17	-0.0312496	7.26179	0.112807	0.741672	0.910965	0.298848
JCAD	-0.0388108	7.65872	0.104671	0.750809	0.914891	0.286603
MECP2	0.0330764	5.86364	0.0883927	0.770352	0.925038	0.260908
FBXW7	0.0467377	4.50336	0.0846027	0.77518	0.927156	0.25466
CORO1B	0.0190634	6.8981	0.070526	0.794226	0.93639	0.230387
GPLD1	-0.151814	1.77552	0.0693053	0.795971	0.937361	0.228193
GREM1	0.240028	-1.8311	0.0478291	0.830948	0.949747	0.185188
LGALS8	-0.0195712	6.17224	0.042581	0.839321	0.953236	0.175162
SMOC2	0.0214196	8.954	0.0380826	0.847924	0.957355	0.164964
MIR23B	0.186885	-1.62585	0.0371296	0.849814	0.957941	0.162738
RAB13	0.0210804	4.4449	0.0344045	0.85536	0.959156	0.156233
GATA3	-0.0914559	1.15038	0.0205879	0.887838	0.973485	0.118967
PDCD6	0.0132912	6.11358	0.0187669	0.892878	0.9756	0.113305
PTK2	0.00988636	7.05037	0.012334	0.913058	0.982142	0.0909558
CSNK2B	-0.00494728	5.96148	0.00335526	0.954581	0.996898	0.0464823

### Sheet: Vasculature Development
	logFC	logCPM	F	PValue	FDR	Rank
CARD10	-1.3298	6.90589	308.236	2.45907e-11	2.2514e-07	24.4287
TEK	-1.77462	8.22804	240.113	1.43335e-10	6.56153e-07	22.6658
DDAH1	2.13438	4.9681	184.841	8.85282e-10	2.31577e-06	20.8451
ANXA3	-1.7871	8.07623	165.43	1.89789e-09	2.94168e-06	20.0825
PTGS2	-1.60709	7.53292	161.767	2.21201e-09	2.94168e-06	19.9294
NPR1	-1.91391	7.83127	157.474	2.65775e-09	3.04163e-06	19.7458
GLUL	-0.944582	8.71662	141.878	5.39558e-09	4.29558e-06	19.0377
HDAC7	-0.847715	7.96965	133.111	8.29297e-09	5.31119e-06	18.6079
FGF2	-1.25685	4.96641	124.523	1.29639e-08	6.78233e-06	18.1611
AQP1	1.17822	11.5684	115.392	2.15114e-08	9.0298e-06	17.6547
RAMP2	-1.20034	7.86489	114.312	2.28942e-08	9.0298e-06	17.5924
ADM	-1.00721	5.76057	103.658	4.3588e-08	1.33023e-05	16.9485
CXCL13	-2.3395	3.75778	87.2738	1.32829e-07	2.7639e-05	15.8342
GPR4	1.72245	5.12122	84.3243	1.65462e-07	2.99978e-05	15.6145
SPARC	0.805266	13.0995	78.6182	2.58052e-07	3.946e-05	15.1701
VEGFA	-1.00003	6.28723	74.969	3.4794e-07	4.68465e-05	14.8712
RECK	-0.691209	5.85311	71.7617	4.57166e-07	5.73368e-05	14.5982
PKM	0.68853	8.62598	69.8546	5.40389e-07	6.27528e-05	14.431
CX3CL1	1.20974	5.51235	64.0796	9.18803e-07	9.61383e-05	13.9002
CD34	-0.702291	10.2717	62.9205	1.02695e-06	0.000102198	13.7889
SASH1	-0.675723	7.87429	61.6315	1.16456e-06	0.000112827	13.6632
TMEM100	-1.01478	6.07929	58.2951	1.62921e-06	0.000141386	13.3274
CCL11	-0.816599	8.09365	57.0119	1.86155e-06	0.000157082	13.1941
EMILIN1	0.908225	7.48747	55.2887	2.23509e-06	0.000180696	13.0112
IL6R	-1.03804	4.79762	54.1307	2.53393e-06	0.000195776	12.8857
THBS4	0.898003	10.2625	52.8003	2.93474e-06	0.000216686	12.7389
BMP4	-0.809308	4.89092	51.3377	3.46079e-06	0.000248058	12.574
VASH1	-1.33061	4.71864	48.2687	4.95254e-06	0.000325039	12.2156
CEMIP2	0.737783	6.38129	47.3486	5.53357e-06	0.000351823	12.1047
SPRY2	-0.585133	6.63831	46.973	5.79265e-06	0.000365756	12.0589
TGFB2	-0.598594	6.22775	46.9268	5.82554e-06	0.000366569	12.0533
ANXA1	-0.639932	9.71532	44.792	7.59964e-06	0.000441768	11.7874
C5AR1	1.49199	3.81163	44.704	7.68504e-06	0.000445319	11.7762
CYBB	0.667691	5.55081	43.5334	8.93032e-06	0.000491061	11.6261
IL6	-0.768145	8.76305	40.8819	1.26969e-05	0.000643387	11.2742
EFNB2	0.609834	7.1345	40.8486	1.27546e-05	0.000643387	11.2696
STAB1	1.14174	8.25108	40.7142	1.29902e-05	0.000649901	11.2513
PLK2	0.496351	8.42104	40.1456	1.40432e-05	0.000689399	11.1734
ECSCR	0.791368	7.3673	37.9297	1.91827e-05	0.000860672	10.8615
FGF18	-1.05502	3.63876	37.0576	2.17683e-05	0.000942316	10.7351
RUNX1	1.01123	5.70675	36.4419	2.38326e-05	0.00100322	10.6445
VEGFC	0.640943	5.09829	35.9816	2.55216e-05	0.00105921	10.576
CXCL10	-1.28475	6.48248	35.5345	2.72934e-05	0.00112056	10.5089
ETS1	0.482586	7.93979	35.389	2.79001e-05	0.00113026	10.4869
FLT1	1.10994	9.12672	34.5334	3.17917e-05	0.00125732	10.3563
ADAMTS9	0.647659	6.72912	34.2738	3.30914e-05	0.00129751	10.3162
XDH	-0.590339	8.19775	34.1843	3.35536e-05	0.00130446	10.3024
PAK4	-0.743445	4.99381	34.1312	3.38314e-05	0.00131247	10.2941
PLXND1	0.431324	8.7727	33.895	3.50982e-05	0.00135052	10.2574
EPHA2	0.642631	5.93083	33.7445	3.59341e-05	0.0013727	10.2338
PDGFD	-0.708208	6.12615	32.0028	4.74432e-05	0.00167386	9.95598
ANGPTL4	0.887197	7.25693	31.8025	4.9017e-05	0.00171005	9.92334
ASB4	-2.03899	2.66961	29.9976	6.62207e-05	0.00213971	9.62252
KLF4	-0.547938	10.6175	28.8379	8.08831e-05	0.00247783	9.42251
NOTCH1	0.572572	7.46903	28.0004	9.37752e-05	0.00276871	9.27461
TIE1	1.20271	9.11313	27.8513	9.63081e-05	0.00279888	9.24796
HEY1	0.554149	5.88576	27.3954	0.000104547	0.00294516	9.16588
ANGPT2	0.696529	6.35117	26.8253	0.000116001	0.00317978	9.06191
SFRP2	1.11594	8.48959	26.8132	0.000116259	0.00318208	9.05969
ADAM12	0.976723	6.97418	24.8861	0.000167115	0.0041352	8.69683
HIF1A	0.599517	8.15143	23.5069	0.000219182	0.00516531	8.42561
CREB3L1	0.563889	6.97071	22.2055	0.000285837	0.00627574	8.16009
C5	1.81933	3.8412	21.6455	0.000321411	0.0068514	8.04279
FOXC2	1.40807	2.37773	21.3662	0.000341021	0.00716105	7.98357
PGF	-1.05809	3.47532	20.1701	0.000441916	0.00877649	7.72439
CHI3L1	2.12147	3.03769	19.8696	0.000472356	0.00922101	7.65778
EFNA1	0.599459	6.3605	18.3694	0.000664936	0.0117526	7.31582
ENPP2	-0.362061	7.58759	18.1191	0.000705108	0.0123199	7.25716
EGR1	-0.426166	12.203	17.8445	0.000752395	0.012912	7.19225
EPHA1	-1.07204	3.16706	17.8305	0.0007549	0.0129429	7.18893
SFRP1	0.783452	7.10428	17.7114	0.000776604	0.013157	7.16058
HDAC9	0.998703	2.9532	17.4736	0.000822117	0.0137729	7.10363
ACVRL1	-0.300009	7.63154	17.2815	0.000861082	0.0142048	7.05732
AGTR1	-0.725593	5.46534	16.7933	0.000969979	0.015458	6.93824
CTNNB1	0.318426	9.43823	16.5782	0.00102288	0.0161884	6.88513
DAB2IP	0.318804	7.31674	16.322	0.00109023	0.0170917	6.82137
RGCC	0.519761	6.986	16.1685	0.00113301	0.017552	6.78288
STIM1	-0.321442	6.30459	16.146	0.00113943	0.0176218	6.77722
HSPB6	1.08953	2.38591	15.4481	0.00136104	0.0198708	6.5995
PGK1	0.355899	5.13433	15.0648	0.00150349	0.0211935	6.49997
PPARG	-0.995327	4.77572	15.0211	0.00152076	0.0213712	6.48855
ZC3H12A	-0.354737	6.15855	14.8734	0.00158092	0.0220139	6.44975
PTK2B	0.595444	4.87306	14.5724	0.00171205	0.0231361	6.37006
CDH5	0.982521	9.9732	14.5444	0.00172488	0.0231755	6.3626
NFE2L2	-0.298883	7.40976	14.2614	0.00186074	0.0244399	6.28678
COL4A3	-1.36318	2.8174	14.1869	0.00189852	0.0247959	6.26668
IL10	1.6787	0.662768	13.8194	0.00209817	0.0267733	6.16669
CD40	-1.91572	2.29309	12.8228	0.00277182	0.0329791	5.88825
RAP1A	-0.316615	6.3103	12.8062	0.00278492	0.0330919	5.88354
SERPINE1	0.490214	8.63008	12.6994	0.0028713	0.0337159	5.85299
ADGRA2	0.365671	7.10811	12.6578	0.00290572	0.0339506	5.84107
ROCK2	-0.316888	7.37957	11.5976	0.00396532	0.0425111	5.53017
RRAS	-0.238954	6.66902	11.5029	0.00407972	0.043483	5.50173
PTPRM	0.446603	7.41291	10.8217	0.00502377	0.0507113	5.29357
SULF1	0.555273	7.86447	10.7286	0.0051714	0.0515479	5.26461
KLF2	-0.291941	9.62319	10.6895	0.00523468	0.0520653	5.25245
MMRN2	1.20055	8.23254	10.5141	0.00553039	0.0539228	5.1975
NFATC1	0.272314	6.39303	9.85861	0.00681802	0.0622046	4.98819
THBS1	0.388916	9.82598	9.33774	0.00808938	0.0701308	4.8172
HSPG2	0.301451	11.3281	8.97244	0.00914377	0.0764528	4.69468
AMOT	0.41988	4.3151	8.90452	0.00935676	0.077631	4.67166
ABL1	-0.240374	7.06925	8.75726	0.00983841	0.0806406	4.62146
PRKD1	0.590671	4.22479	8.6964	0.0100457	0.081573	4.60061
HDAC5	0.234518	6.44346	8.52969	0.0106398	0.0845231	4.54315
GRN	0.229442	8.65944	8.50741	0.0107222	0.0850998	4.53544
WNT5A	-0.800138	4.44023	8.39465	0.0111507	0.0875937	4.49625
TBXA2R	1.05651	1.76255	8.33348	0.0113914	0.0887229	4.4749
BMPER	-0.363585	6.53818	8.11927	0.0122826	0.0933607	4.39958
SIRT1	-0.405052	6.01741	8.01908	0.0127267	0.0956643	4.36405
ITGB1	0.23356	9.89777	8.01175	0.0127599	0.0957568	4.36145
PDGFB	-0.315227	7.25328	7.97086	0.012947	0.0968435	4.34689
AKT3	0.313891	6.08009	7.33413	0.01631	0.113129	4.11598
SEMA3E	-0.937326	2.65911	7.26581	0.0167273	0.114846	4.09071
SEMA4A	0.751326	3.44005	7.08775	0.0178741	0.120284	4.0244
SOD2	0.280396	6.20064	6.85909	0.0194822	0.127726	3.93825
RHOB	-0.203559	9.54255	6.56884	0.0217701	0.137744	3.82722
CYP1B1	0.506378	7.22547	6.50505	0.0223137	0.140119	3.80255
EMC10	0.223678	6.86855	6.47304	0.0225924	0.141047	3.79014
HEY2	1.05775	1.50068	6.16613	0.0254792	0.152517	3.66989
SMAD1	-0.232946	6.30734	6.07071	0.0264621	0.155926	3.63204
MEOX2	0.248691	7.10432	6.02957	0.0268994	0.157567	3.61565
VEGFD	-0.394149	5.89176	6.00748	0.0271377	0.158355	3.60683
ISM1	-0.344746	5.12268	5.89636	0.0283741	0.162517	3.56228
MYDGF	0.236641	6.05335	5.86743	0.0287067	0.163518	3.55063
GATA6	0.427517	3.65314	5.82009	0.0292605	0.165204	3.53152
ID1	0.28431	6.46228	5.71811	0.0304966	0.168963	3.49014
BMP7	-1.30792	1.81607	5.65735	0.0312617	0.171482	3.46536
COL4A2	0.21066	11.1983	5.51755	0.0331087	0.177839	3.40796
PDE3B	0.585436	3.67559	5.47099	0.0337518	0.179973	3.38872
JAK1	-0.21349	8.50532	5.21489	0.03756	0.191195	3.28182
PDCL3	-0.191258	5.56657	5.11412	0.0391941	0.195607	3.23923
CNMD	-2.55517	-1.03206	4.76545	0.0482182	0.222231	3.03202
RAPGEF3	-0.407058	6.35147	4.61642	0.0485914	0.223277	3.02431
PTN	0.318603	5.67326	4.54721	0.0500972	0.226951	2.99379
MIR27A	-1.26169	-0.0540659	4.44546	0.0524117	0.234076	2.94862
JUP	-0.211538	7.66167	4.3093	0.0557081	0.242528	2.88763
RHOJ	-0.169081	7.54521	4.2818	0.0564032	0.243867	2.87523
SPHK1	0.465979	4.49164	4.2147	0.0581424	0.248575	2.84486
PLCG1	0.141093	7.48667	4.19538	0.0586547	0.249653	2.83609
F3	0.288756	5.74598	4.14797	0.0599348	0.252814	2.8145
C3AR1	0.43048	2.86196	4.05222	0.0626219	0.260187	2.77064
MTDH	0.144884	7.00849	3.88643	0.0676187	0.272244	2.69387
RHOA	-0.125903	8.40495	3.69194	0.0740945	0.288485	2.60241
SRPX2	0.217511	5.92357	3.66835	0.0749291	0.290368	2.59121
ADGRB3	1.5701	1.07022	3.57532	0.0783306	0.297283	2.54682
HMOX1	0.247255	5.74224	3.44603	0.0833681	0.307897	2.48449
PDCD4	-0.204387	6.21523	3.35495	0.0871495	0.315749	2.44013
STAT1	0.20581	5.79826	3.34009	0.0877858	0.316828	2.43286
C3	-0.337081	12.937	3.2162	0.0933122	0.328206	2.3718
PPP1R16B	1.30598	5.69994	3.19274	0.0944052	0.330745	2.36016
NRP1	0.171113	8.19834	3.15877	0.0960146	0.334117	2.34326
SP1	-0.18939	6.73281	3.12242	0.0977739	0.337827	2.3251
NFATC3	0.185361	6.03788	3.04359	0.101724	0.346801	2.28549
EPN2	-0.144965	6.68974	3.01508	0.1032	0.349942	2.27109
STARD13	0.200869	5.96111	2.99491	0.104259	0.352111	2.26087
LEP	4.11356	-1.89798	2.8381	0.116188	0.376751	2.15255
PRKCA	-0.30613	4.95903	2.74997	0.118237	0.380516	2.13506
RAPGEF2	0.154852	6.26912	2.74843	0.118332	0.380561	2.13426
LRG1	0.568471	7.82105	2.71058	0.120692	0.384746	2.11452
CCL24	0.705662	1.41957	2.6263	0.126155	0.393666	2.07024
CXCR2	1.78125	2.04094	2.59689	0.128133	0.397198	2.05469
AGGF1	0.14797	6.01466	2.53729	0.132257	0.404369	2.02301
GPNMB	0.317676	7.87308	2.51512	0.133833	0.40735	2.01116
KRIT1	-0.1751	5.53442	2.41421	0.141301	0.420415	1.95686
PML	-0.145566	5.68294	2.41297	0.141396	0.420415	1.95619
STAT3	0.102657	8.09551	2.39522	0.142764	0.422113	1.94656
GHRL	1.38821	-0.659598	2.31047	0.149522	0.43274	1.90031
SPRED1	0.128917	6.59998	2.25846	0.153866	0.438579	1.87168
SEMA6A	-0.181477	6.71136	2.24504	0.155011	0.439722	1.86426
TLR3	-0.190074	4.99026	2.19504	0.159375	0.4459	1.83649
MAP2K5	-0.16142	4.73885	2.18125	0.160606	0.447551	1.8288
NFATC2	0.300199	4.14952	2.16393	0.162168	0.449986	1.81912
NOS3	0.734971	7.09142	2.11962	0.166251	0.455897	1.79425
TSPAN12	-0.180168	6.03573	2.09596	0.168485	0.459067	1.78091
HSPB1	-0.192263	6.71951	2.07788	0.170216	0.461386	1.77069
FOXJ2	-0.160169	5.91202	2.05138	0.172795	0.46455	1.75565
PRKD2	0.139953	6.34561	2.03863	0.174053	0.466511	1.74839
WT1	1.80372	-1.64072	2.0616	0.174963	0.467668	1.74318
PDCD10	-0.164644	4.84231	2.0194	0.175972	0.46907	1.73743
FOXC1	-0.193252	4.90371	2.01536	0.176379	0.46984	1.73512
WNT4	1.10756	0.393674	1.92458	0.185835	0.482652	1.6829
AGO1	0.130096	5.78639	1.83896	0.195349	0.495641	1.63297
ADGRB2	1.23011	0.859805	1.774	0.202983	0.505346	1.59463
S100A1	0.193493	4.64195	1.75676	0.205073	0.507686	1.58439
ATF2	-0.124533	5.78973	1.75664	0.205087	0.507686	1.58432
PDPK1	-0.178582	5.77184	1.75118	0.205755	0.508378	1.58107
TWIST1	0.173243	5.25395	1.70316	0.211749	0.51581	1.55235
IL1A	0.769361	0.989553	1.55171	0.232192	0.542167	1.46019
JMJD8	-0.193461	4.05872	1.54955	0.232501	0.54275	1.45886
AGT	0.777535	1.75032	1.52161	0.236556	0.547368	1.44157
APLNR	0.426044	7.95856	1.51991	0.236807	0.547647	1.44051
CELA1	-0.852963	-0.0804144	1.43312	0.250029	0.563832	1.38618
ECM1	-0.137928	8.98768	1.41382	0.253102	0.567057	1.37396
MIR23A	0.579302	0.791652	1.38417	0.257919	0.571496	1.35511
SERPINB7	-1.84261	-2.35448	1.41107	0.260255	0.573277	1.34609
TNMD	0.190862	5.19708	1.36559	0.261001	0.573799	1.34323
TERT	0.781019	1.41275	1.35221	0.263251	0.576641	1.33465
C6	-0.76549	-0.323507	1.3444	0.264576	0.577147	1.32963
ITGB1BP1	-0.11065	5.07656	1.34242	0.264912	0.577409	1.32836
PIK3C2A	-0.147503	5.77338	1.31329	0.269943	0.582676	1.30954
TNFSF12	-0.13674	5.1965	1.25255	0.280855	0.59378	1.26992
HGF	0.294385	3.99258	1.24842	0.281618	0.594699	1.2672
EPN1	0.0797933	6.73984	1.23503	0.284112	0.597082	1.25839
MIR7-1	-0.831345	-0.00498616	1.19929	0.290919	0.603354	1.23471
MAP3K3	-0.101047	6.71056	1.08789	0.313632	0.627642	1.15953
CIB1	0.144056	4.88277	1.08228	0.314841	0.628481	1.15569
E2F2	0.386721	1.54227	1.06949	0.31762	0.631397	1.1469
KDR	-0.159743	9.29144	1.02861	0.326737	0.64084	1.1186
HOXA5	-0.161505	3.6166	1.02611	0.327306	0.641221	1.11686
CX3CR1	0.406165	2.24773	0.976105	0.338998	0.651115	1.08176
CCR2	0.42326	2.5688	0.947003	0.346079	0.657514	1.06109
TNFAIP3	0.0940559	7.11957	0.904757	0.356745	0.665888	1.03073
DCN	-0.150248	12.2969	0.873146	0.365042	0.67381	1.00774
FGF1	0.135547	5.04807	0.703718	0.414846	0.715155	0.879848
ITGB2	-1.57166	-1.31331	0.690868	0.419042	0.718588	0.869783
AGO2	0.0981056	6.26143	0.68897	0.419668	0.71892	0.868292
ENG	0.0650516	9.26703	0.682117	0.421939	0.720879	0.862896
ABCC8	0.953581	-0.628433	0.66054	0.429216	0.725837	0.845796
FOXO4	0.0644925	5.42111	0.547541	0.470869	0.755526	0.753175
CFLAR	0.0628266	6.50105	0.546021	0.471474	0.755637	0.75189
FGF9	-0.194448	3.13943	0.545412	0.471718	0.755764	0.751375
IL1B	-0.253022	6.11772	0.540299	0.473766	0.757388	0.747043
NF1	0.0816172	5.67224	0.485882	0.496545	0.77284	0.700081
HIPK1	0.0534518	7.594	0.482845	0.497872	0.773346	0.697412
ITGB8	0.263892	2.31581	0.474053	0.501751	0.775845	0.689652
SERPINF1	0.102705	9.72341	0.46359	0.506436	0.779631	0.680357
GATA2	-0.38662	5.69677	0.416241	0.528668	0.793227	0.637395
ANGPT4	0.472855	1.61957	0.414507	0.529516	0.793535	0.635792
BTG1	-0.0549419	8.36285	0.413901	0.529813	0.793535	0.635231
SEMA5A	0.095148	4.3437	0.366794	0.553908	0.809461	0.590757
BRCA1	0.32986	1.18461	0.344544	0.566042	0.816715	0.569088
PRKCB	-0.195094	2.22606	0.336371	0.570633	0.818235	0.561009
EMP2	0.071873	6.03277	0.301203	0.591292	0.831827	0.525446
HTATIP2	0.0691117	4.61755	0.292543	0.596621	0.834497	0.516473
ADGRB1	0.49714	-0.261615	0.289143	0.598742	0.835858	0.512925
PTGIS	0.12032	5.26063	0.271283	0.610157	0.843086	0.494039
TGFBR2	-0.0566725	9.48684	0.25669	0.619847	0.848537	0.478282
MYOCD	0.323598	-0.011287	0.242951	0.629296	0.853235	0.463153
HIPK2	0.104147	3.14789	0.236365	0.633944	0.855176	0.455794
HK2	-0.0965002	6.13188	0.215769	0.649025	0.862815	0.432284
THBS2	0.0767133	10.2368	0.212717	0.651334	0.863928	0.428733
DLL4	-0.163668	7.38574	0.178367	0.678835	0.879127	0.387377
RNH1	-0.0333713	7.03513	0.176751	0.680205	0.879172	0.385361
MIR132	0.524279	-1.65981	0.163806	0.69145	0.883973	0.368964
GPER1	-0.132139	2.48943	0.160343	0.694546	0.885618	0.364496
DNMT1	0.0325612	5.47993	0.121147	0.732682	0.906198	0.311044
FKBPL	0.108301	2.25453	0.107904	0.747132	0.913267	0.291513
JCAD	-0.0388108	7.65872	0.104671	0.750809	0.914891	0.286603
HIF1AN	0.032523	5.028	0.0885971	0.770095	0.924851	0.261242
MECP2	0.0330764	5.86364	0.0883927	0.770352	0.925038	0.260908
FBXW7	0.0467377	4.50336	0.0846027	0.77518	0.927156	0.25466
CD160	-0.306357	-1.00418	0.0832183	0.776973	0.928199	0.25235
ROCK1	0.0323137	6.61721	0.0814439	0.779295	0.929015	0.249366
EFNA3	0.431959	-1.37935	0.0806126	0.780392	0.929704	0.247959
KIT	0.0677207	5.03353	0.0718434	0.792361	0.935236	0.232738
EGLN1	-0.0219305	6.45269	0.0601236	0.809659	0.94221	0.211142
CTSH	-0.0328914	7.4204	0.0586021	0.812033	0.942815	0.208215
VEGFB	-0.0373351	3.87868	0.056962	0.814628	0.943525	0.205024
GREM1	0.240028	-1.8311	0.0478291	0.830948	0.949747	0.185188
MAPK7	0.0191542	5.22476	0.0399984	0.844198	0.955776	0.169368
SMOC2	0.0214196	8.954	0.0380826	0.847924	0.957355	0.164964
NGFR	0.130429	2.27848	0.037826	0.84843	0.957655	0.164367
MIR23B	0.186885	-1.62585	0.0371296	0.849814	0.957941	0.162738
GTF2I	0.0157158	7.3109	0.033188	0.85791	0.960197	0.153256
PIK3R6	0.0513218	4.47177	0.0251234	0.876197	0.968017	0.132165
HYAL1	0.0350328	2.52526	0.0218101	0.884581	0.97193	0.122641
PDCD6	0.0132912	6.11358	0.0187669	0.892878	0.9756	0.113305
ERBB2	0.0135479	5.06563	0.0170351	0.897909	0.977298	0.107687
MIR145	0.150574	-1.48239	0.011647	0.915504	0.98322	0.0882807
CTH	0.0769093	-1.86502	0.0039528	0.950837	0.995567	0.0504124
XBP1	-0.00422434	7.87599	0.00333096	0.954746	0.996898	0.0463099
DLL1	-0.0114291	5.33323	0.00285374	0.958109	0.998553	0.0427933

### Sheet: Chondrocyte Differentiation
	logFC	logCPM	F	PValue	FDR	Rank
SMPD3	-2.87573	5.09254	128.357	1.05845e-08	6.00814e-06	18.3639
COL20A1	-2.44966	4.4296	95.8703	7.25019e-08	1.84386e-05	16.4397
MATN2	0.799007	6.61437	80.5147	2.21954e-07	3.6521e-05	15.3208
ADAMTS7	1.2276	5.87945	80.4332	2.23382e-07	3.6521e-05	15.3144
COL11A1	1.36229	4.46553	71.377	4.72706e-07	5.84846e-05	14.5648
RFLNB	1.00069	7.23396	60.4439	1.31011e-06	0.000119975	13.5454
BMP6	-1.03204	5.96766	57.5978	1.75109e-06	0.000150536	13.2553
CCN2	0.829711	7.68489	56.9445	1.87474e-06	0.000157469	13.187
BMP4	-0.809308	4.89092	51.3377	3.46079e-06	0.000248058	12.574
CHST11	0.8914	5.69753	48.3691	4.89344e-06	0.000322316	12.2276
NFIB	-0.467218	7.78046	43.7545	8.6785e-06	0.000483015	11.6547
CCN3	0.662521	7.30255	42.0298	1.08802e-05	0.000567599	11.4286
BMP2	-0.941601	4.22206	40.3766	1.36041e-05	0.000675081	11.2051
ZBTB16	-2.08387	3.06824	39.5828	1.5182e-05	0.000729651	11.0954
VWA1	-0.788065	6.8962	39.0359	1.63899e-05	0.00077267	11.0188
EFEMP1	-0.981917	8.24822	38.7935	1.69599e-05	0.000790868	10.9847
FGF18	-1.05502	3.63876	37.0576	2.17683e-05	0.000942316	10.7351
TGFB1	0.571069	6.31936	35.6786	2.67076e-05	0.00110145	10.5306
COL12A1	1.25088	7.99001	32.6362	4.2831e-05	0.0015592	10.0582
SFRP2	1.11594	8.48959	26.8132	0.000116259	0.00318208	9.05969
SCARA3	-0.655284	8.04536	24.8163	0.000169383	0.0041744	8.68335
CHSY1	0.615043	5.67206	24.1823	0.000191681	0.00461825	8.55968
RUNX2	0.942537	4.43024	20.3	0.000429456	0.00858491	7.75299
SERPINH1	0.451688	10.6012	18.6905	0.000617157	0.0112222	7.39039
MUSTN1	-0.59538	5.33227	17.7177	0.000775448	0.013157	7.16207
POR	-0.445979	6.03651	17.698	0.000779098	0.0131849	7.15737
FGFR3	1.77316	4.71844	17.3025	0.000856725	0.0141456	7.06239
ACVRL1	-0.300009	7.63154	17.2815	0.000861082	0.0142048	7.05732
CTNNB1	0.318426	9.43823	16.5782	0.00102288	0.0161884	6.88513
RELA	-0.36489	7.14433	16.1755	0.001131	0.0175506	6.78465
TGFBI	-0.498427	8.20293	15.0264	0.00151865	0.0213579	6.48994
OSR1	-0.431063	5.11345	15.0129	0.00152402	0.0214006	6.4864
COL27A1	0.515332	6.02323	14.1537	0.00191563	0.0249837	6.25771
PTHLH	-0.850207	4.82791	12.9572	0.0026679	0.0321818	5.92646
COL6A1	0.635379	11.7431	12.5259	0.00301806	0.034757	5.80314
WNT9A	0.674693	4.51294	12.2759	0.0032449	0.0368733	5.73067
MAF	-0.527384	6.29367	11.9068	0.00361644	0.0399641	5.62227
OSR2	-0.552682	6.20423	11.4859	0.00410064	0.0436476	5.49661
COL6A3	0.611177	11.6135	10.9285	0.00486046	0.0494782	5.32662
SULF1	0.555273	7.86447	10.7286	0.0051714	0.0515479	5.26461
COL6A2	0.650219	11.6481	10.3197	0.00588079	0.0562608	5.13606
WNT10B	-1.64566	3.19483	9.55367	0.00753193	0.0669938	4.8886
AXIN2	0.587433	2.89935	9.22149	0.00840899	0.0722219	4.77845
VIT	-1.03958	3.47335	8.71254	0.00999024	0.0812409	4.60615
TRPS1	0.455327	4.40777	8.49915	0.010753	0.085274	4.53257
COMP	0.400819	6.27275	5.70651	0.030641	0.169446	3.48542
CREB3L2	0.207256	7.40995	5.68796	0.0308735	0.170081	3.47786
MEX3C	-0.207478	6.25402	5.2721	0.0366677	0.188973	3.30586
BMPR1B	1.38916	1.74859	5.18182	0.0380873	0.192619	3.26787
EIF2AK3	0.201382	5.78052	4.94075	0.0422039	0.204364	3.16524
LOXL2	0.383675	8.61726	4.84706	0.0439424	0.210205	3.12488
ACAN	1.42838	1.27245	4.53835	0.0502939	0.227559	2.98987
SULF2	0.332688	7.48688	4.18151	0.0590259	0.250561	2.82978
PKDCC	0.24028	5.71241	3.84852	0.0688268	0.275473	2.67616
TGFBR1	0.161632	6.09795	3.55518	0.079091	0.299037	2.53716
MATN3	1.85323	-1.37519	3.72405	0.0802064	0.301325	2.52315
COL2A1	1.36258	-0.331479	3.49514	0.0845215	0.310279	2.47075
GLG1	0.218508	8.08303	3.39255	0.0855641	0.312096	2.45849
MEF2D	-0.133657	7.10263	2.70224	0.12122	0.38539	2.11015
CYTL1	2.76221	3.7941	2.12315	0.165921	0.455705	1.79624
SNX19	0.151495	5.55474	2.08958	0.169093	0.459864	1.77731
SOX9	0.473655	3.52369	2.06858	0.171116	0.462484	1.76541
NPPC	-0.643844	1.45734	2.05708	0.172236	0.463981	1.75889
FGFR1	-0.119585	8.44705	1.99788	0.178152	0.471596	1.72512
BMPR2	0.167381	7.35889	1.98778	0.179186	0.472827	1.71933
ANXA2	0.13271	9.73375	1.68592	0.213955	0.518579	1.54199
RUNX3	-0.755444	0.634236	1.67365	0.215545	0.520573	1.53459
ECM1	-0.137928	8.98768	1.41382	0.253102	0.567057	1.37396
MAPK14	-0.0912854	6.3141	1.28085	0.275698	0.588551	1.28845
SOX6	-0.623579	1.28086	1.21745	0.287434	0.600377	1.24676
WNT2B	0.727019	0.212921	1.11907	0.307036	0.620143	1.18079
COCH	1.20751	-1.04841	1.0576	0.320235	0.634132	1.1387
BMPR1A	0.0935028	6.37569	0.849846	0.371341	0.679174	0.990635
MATN4	0.270505	2.06805	0.724968	0.408049	0.709302	0.896368
SHOX2	0.124466	5.22066	0.70528	0.41434	0.714809	0.881068
WNT5B	0.404407	0.753777	0.641921	0.435657	0.730925	0.8309
RARG	-0.0897497	6.76271	0.638678	0.436795	0.731761	0.828292
FGF9	-0.194448	3.13943	0.545412	0.471718	0.755764	0.751375
MEF2C	0.0663438	6.45916	0.440534	0.517044	0.785329	0.659627
SCIN	-0.33002	2.92328	0.378185	0.547891	0.805494	0.601679
CHADL	-0.269767	1.38254	0.373792	0.550196	0.807198	0.597481
GDF6	0.485114	0.469132	0.346389	0.565015	0.815673	0.570903
POC1A	0.244598	1.34944	0.336842	0.570366	0.818198	0.561476
SCX	0.300282	0.756883	0.286384	0.600475	0.836845	0.510034
SMAD3	0.0843623	5.91238	0.271549	0.609983	0.843086	0.494324
TGFBR2	-0.0566725	9.48684	0.25669	0.619847	0.848537	0.478282
COL14A1	0.0985131	10.4534	0.238104	0.63271	0.854608	0.457743
IFT80	-0.0694316	4.2692	0.21309	0.65105	0.863788	0.429168
RARB	-0.182225	1.21484	0.170081	0.685936	0.881849	0.376971
GLI2	-0.129468	3.43022	0.122489	0.731268	0.905481	0.312975
LNPK	-0.0465407	4.08613	0.122358	0.731405	0.905589	0.312787
GLI3	-0.0611896	4.91249	0.111436	0.743186	0.911485	0.296809
ADAMTS12	0.0361054	7.32198	0.0859438	0.773458	0.926399	0.256884
RFLNA	0.255573	-0.394263	0.0850957	0.774545	0.926917	0.255479
SNAI2	-0.0438158	4.07518	0.0702461	0.794625	0.936619	0.229885
GPLD1	-0.151814	1.77552	0.0693053	0.795971	0.937361	0.228193
ANXA6	0.0240179	8.02107	0.0665559	0.799962	0.938741	0.223191
SIX2	0.220385	0.657307	0.0642259	0.803414	0.93975	0.218885
GREM1	0.240028	-1.8311	0.0478291	0.830948	0.949747	0.185188
TRIP11	-0.0206734	5.98356	0.033622	0.856995	0.959878	0.154323
NKX3-2	-0.193866	-1.99656	0.0230034	0.881805	0.970311	0.125784
SOX5	0.0386551	3.63565	0.0163817	0.899874	0.978094	0.1055
ZNF219	0.0130304	4.95741	0.00963038	0.923139	0.985	0.0799758
PTH1R	-0.0165705	4.46263	0.0065444	0.936604	0.990998	0.0654943
